# A functional map of CDK-drug interactions at single amino acid resolution

**DOI:** 10.1101/2025.11.02.685764

**Authors:** Samuel I. Gould, Jonuelle Acosta, Luca Boscolo Bielo, Alinur Jaboldinov, Grace A. Johnson, Manuel E. Contreras, Alexandra N. Wuest, Emmanuel Brémont, Mohammed A. Toure, Yichen Xiang, Zuzanna Kozicka, Michael T. Hemann, Angela N. Koehler, Sarat Chandarlapaty, Francisco J. Sánchez-Rivera

## Abstract

Proteins that drive or support human disease phenotypes are attractive molecular targets for precision therapy, yet most are nominated by knockout studies and then targeted with drugs that inhibit core catalytic pockets. These strategies cannot resolve which residues are essential, whether non-catalytic sites offer better selectivity or potency, or identify on-target resistance mechanisms. We introduce a framework that integrates precision genome editing, mechanistically diverse therapeutics, and computational sequence-structure-function analysis to map protein essentiality and potential druggability at single amino acid resolution. Applying this framework across 9 cyclin-dependent kinases (CDKs) and 15 cancer therapeutics—including ATP-competitive inhibitors, PROTACs, and molecular glue degraders—we identify shared and CDK-specific residues critical for cell fitness and drug response, including known resistance mutations and dozens of new variants. The resulting functional maps resolve residue- and mechanism-specific differences in the resistance spectra among agents targeting the same protein. We show that this iterative strategy can also uncover higher order interactions by performing intra- and extragenic epistasis screens to identify residues that mediate on-target and within-family cell fitness and drug resistance. Finally, we find evidence of novel *CDK6* mutations in breast cancer patients and concordance between experimental and clinical correlates of response to CDK4/6 inhibitors. By mapping residue-level essentiality and forecasting therapy resistance mutations, target-drug interaction maps could inform clinical treatment and guide design of more selective therapeutic molecules.
