## Supplementary Table 6 for "A functional map of CDK-drug interactions at single amino acid resolution"

### Sheet: Sheet1
gRNA_id	Species	Gene	Variant	Protospacer Sequence (G+19)	Editor
N/A	Mouse	Cdk9	L156F	GTGTGCTCATTACCCGGGAT	CBE
N/A	Mouse	Cdk7	L18F	GGACTTCCTCGGAGAGGGAC	CBE
gRNA_CDK9_targ_1200	Human	CDK9	L156F	GTGTGCTTATCACTCGTGAT	CBE
gRNA_CDK7_targ_18	Human	CDK7	L18F	GGACTTCCTTGGGGAGGGAC	CBE
gRNA_CDK2_targ_7066	Human	CDK2	L134F	GCTGCTTATTAACACAGAGG	CBE
gRNA_CDK2_targ_7232	Human	CDK2	E57K	GTTAAGCTCCTTAAGCAGAG	CBE
gRNA_CDK2_targ_7250	Human	CDK2	E81Q	GAAATTCAAAAACCAGGTAG	CBE
gRNA_CDK2_targ_7251	Human	CDK2	E81K	GAGAAATTCAAAAACCAGGT	CBE
gRNA_CDK2_targ_7313	Human	CDK2	G147E_R150K	GCTCTGGCTAGTCCAAAGTC	CBE
gRNA_CDK4_targ_7658	Human	CDK4	E56K	GTTGTCACCAGAATGTTCTC	CBE
gRNA_CDK4_targ_7584	Human	CDK4	V148A	GCCTCACGAACTGTGCTGAT	ABE
gRNA_CDK4_targ_7847	Human	CDK4	N134G	GTGCCAATTGCATCGTTCAC	ABE
gRNA_CDK4_targ_7877	Human	CDK4	H95R	GGCATGTAGACCAGGACCTA	ABE
gRNA_CDK4_targ_7925	Human	CDK4	I51V	GCCTTCCCATCAGCACAGTT	ABE
gRNA_CDK6_targ_8145	Human	CDK6	D104N	GGGTCAAGTCTTGATCGACA	CBE
gRNA_CDK6_targ_8180	Human	CDK6	M54T	GAGCGGCATGCCCTCCTCGC	ABE
gRNA_CDK6_targ_8193	Human	CDK6	L33S	GGCCTCCGTTCTTCAAGTCG	ABE
gRNA_CDK6_targ_8450	Human	CDK6	E21K	GGGGAGGGCGCCTATGGGAA	ABE
gRNA_CDK12_targ_2232	Human	CDK12	I733V	GTTATTGGAGAAGGAACCTA	ABE
gRNA_CDK12_targ_3351	Human	CDK12	G731K	GATCCCAATAATGTCAAACT	CBE
gRNA_CDK12_targ_3394	Human	CDK12	M816I_D817N	GGTCCATATACTCAAATACA	CBE
gRNA_CDK12_targ_3395	Human	CDK12	G822K	GAGCAGTCCCATTAAGTCAT	CBE
gRNA_CDK12_targ_3396	Human	CDK12	G822E	GTAGCAGTCCCATTAAGTCA	CBE
gRNA_CDK13_targ_4604	Human	CDK13	I711V_T715A	GTTATTGGAGAAGGTACTTA	ABE
gRNA_CDK13_targ_4605	Human	CDK13	I711V	GTATTGGAGAAGGTACTTAC	ABE
gRNA_CDK13_targ_4675	Human	CDK13	M818V_R819G	GTTATGAGACAGCTCATGGA	ABE
gRNA_nt_8827	Human	Non-targeting	N/A	GTCAACCGACCGTATGGTCA	ABE/CBE
